# Method-dependent biases in cell type detection between single-cell and single-nucleus RNA sequencing in the photosymbiotic acoel *Praesagittifera naikaiensis*

**DOI:** 10.64898/2026.09.27.754747

**Authors:** Ryo Nakamura, Mayuko Hamada, Kenji Kobayashi, Satoshi Ansai, Mirco Dindo, Tosuke Sakagami, Yi-Jyun Luo, Yutaka Satou, Toshio Sekiguchi, Tatsuya Sakamoto

## Abstract

**Background:** Comparisons of single-cell and single-nucleus RNA sequencing (scRNA-seq and snRNA-seq) data have been described in some mammalian tissues and, subsequently, in *Drosophila*, but remain unexplored in most invertebrate lineages. The xenacoelomorphs occupy key phylogenetic positions, yet they differ anatomically from mammals. They have a reduced extracellular matrix, high-salt body fluid, and no circulatory system. Despite these differences, they possess a well-developed nervous system. One of the xenacoelomorphs, the photosymbiotic acoel (*Praesagittifera naikaiensis*) also harbours symbiotic *Tetraselmis* algae, whose RNA can be co-captured with host RNA.

**Results:** We compared scRNA-seq and snRNA-seq data from whole *P. naikaiensis* specimens. Both methods yielded high-quality data with comparable gene detection but a larger share of scRNA-seq reads derived from symbiotic algae. Gene-level analyses revealed that neural genes were enriched in snRNA-seq relative to non-neural genes. Cross-method label transfer and integration-based validation identified six snRNA-seq clusters, including some neural populations, that lacked a clear scRNA-seq counterpart. In contrast, three cell populations, including muscle and metabolically active clusters, were reciprocally validated as captured by both methods.

**Conclusions:** Our results show that key snRNA-seq advantages, particularly the enhanced recovery of neural transcripts, are recapitulated in our dataset, which is consistent with previous reports in mammals. Furthermore, snRNA-seq reduces symbiont-derived reads and recovers several cell populations underrepresented in scRNA-seq. These findings provide practical guidance for cell atlas construction in non-model, symbiotic invertebrates.
