## Supplementary Table 4 for "Method-dependent biases in cell type detection between single-cell and single-nucleus RNA sequencing in the photosymbiotic acoel *Praesagittifera naikaiensis*"

### Sheet: Table S4
Supplementary Table 4. GO term definitions for whole-proteome analysis.
Category	GO_ID	GO_term_name	Aspect
Neural	GO:0005230	extracellular ligand-gated monoatomic ion channel activity	Molecular Function
Neural	GO:0006836	neurotransmitter transport	Biological Process
Neural	GO:0007218	neuropeptide signaling pathway	Biological Process
Neural	GO:0007268	chemical synaptic transmission	Biological Process
Neural	GO:0007269	neurotransmitter secretion	Biological Process
Neural	GO:0007399	nervous system development	Biological Process
Neural	GO:0030182	neuron differentiation	Biological Process
Neural	GO:0030424	axon	Cellular Component
Neural	GO:0030594	neurotransmitter receptor activity	Molecular Function
Neural	GO:0045202	synapse	Cellular Component
Neural	GO:0099536	synaptic signaling	Biological Process
Muscle	GO:0005859	muscle myosin complex	Cellular Component
Muscle	GO:0005861	troponin complex	Cellular Component
Muscle	GO:0006936	muscle contraction	Biological Process
Muscle	GO:0006939	smooth muscle contraction	Biological Process
Muscle	GO:0006941	striated muscle contraction	Biological Process
Muscle	GO:0007517	muscle organ development	Biological Process
Muscle	GO:0008307	structural constituent of muscle	Molecular Function
Muscle	GO:0030016	myofibril	Cellular Component
Muscle	GO:0030017	sarcomere	Cellular Component
Muscle	GO:0030018	Z disc	Cellular Component
Muscle	GO:0061061	muscle structure development	Biological Process
Cilia	GO:0001534	radial spoke	Cellular Component
Cilia	GO:0001539	cilium or flagellum-dependent cell motility	Biological Process
Cilia	GO:0003341	cilium movement	Biological Process
Cilia	GO:0005858	axonemal dynein complex	Cellular Component
Cilia	GO:0005879	axonemal microtubule	Cellular Component
Cilia	GO:0005929	cilium	Cellular Component
Cilia	GO:0008381	mechanosensitive monoatomic ion channel activity	Molecular Function
Cilia	GO:0036064	ciliary basal body	Cellular Component
Cilia	GO:0042073	intraciliary transport	Biological Process
Cilia	GO:0044782	cilium organization	Biological Process
Cilia	GO:0060271	cilium assembly	Biological Process
Cilia	GO:0097729	9+2 motile cilium	Cellular Component
Mucosal_secretory	GO:0005201	extracellular matrix structural constituent	Molecular Function
Mucosal_secretory	GO:0006029	proteoglycan metabolic process	Biological Process
Mucosal_secretory	GO:0006493	protein O-linked glycosylation	Biological Process
Mucosal_secretory	GO:0016266	O-glycan processing	Biological Process
Mucosal_secretory	GO:0030203	glycosaminoglycan metabolic process	Biological Process
Mucosal_secretory	GO:0034774	secretory granule lumen	Cellular Component
Mucosal_secretory	GO:0070254	mucus secretion	Biological Process
Digestion	GO:0004175	endopeptidase activity	Molecular Function
Digestion	GO:0004190	aspartic-type endopeptidase activity	Molecular Function
Digestion	GO:0005764	lysosome	Cellular Component
Digestion	GO:0006508	proteolysis	Biological Process
Digestion	GO:0007586	digestion	Biological Process
Digestion	GO:0008234	cysteine-type peptidase activity	Molecular Function
Digestion	GO:0008236	serine-type peptidase activity	Molecular Function
Digestion	GO:0044241	lipid digestion	Biological Process
Metabolism	GO:0004089	carbonate dehydratase activity	Molecular Function
Metabolism	GO:0005975	carbohydrate metabolic process	Biological Process
Metabolism	GO:0005977	glycogen metabolic process	Biological Process
Metabolism	GO:0006094	gluconeogenesis	Biological Process
Metabolism	GO:0006520	amino acid metabolic process	Biological Process
Metabolism	GO:0006541	glutamine metabolic process	Biological Process
Metabolism	GO:0006629	lipid metabolic process	Biological Process
Metabolism	GO:0006695	cholesterol biosynthetic process	Biological Process
Metabolism	GO:0006807	nitrogen compound metabolic process	Biological Process
Metabolism	GO:0009063	amino acid catabolic process	Biological Process
Metabolism	GO:0044281	small molecule metabolic process	Biological Process
Metabolism	GO:0072488	ammonium transmembrane transport	Biological Process
Ribosome	GO:0003735	structural constituent of ribosome	Molecular Function
Ribosome	GO:0005840	ribosome	Cellular Component
Ribosome	GO:0006412	translation	Biological Process
Ribosome	GO:0022626	cytosolic ribosome	Cellular Component
DNA_replication	GO:0003887	DNA-directed DNA polymerase activity	Molecular Function
DNA_replication	GO:0005657	replication fork	Cellular Component
DNA_replication	GO:0006260	DNA replication	Biological Process
DNA_replication	GO:0006261	DNA-templated DNA replication	Biological Process
DNA_replication	GO:0006270	DNA replication initiation	Biological Process
