## Supplementary Table 8 for "Method-dependent biases in cell type detection between single-cell and single-nucleus RNA sequencing in the photosymbiotic acoel *Praesagittifera naikaiensis*"

### Sheet: Table S8
Supplementary Table 8. Cross-method correspondence and integration statistics for all clusters.
Method	Cluster	n cells	Int. cluster ID	Median prediction score	% cells in main int. cluster	% cells from same method
scRNA-seq	0	1858	0	0.890512	38.9	66
scRNA-seq	1	1752	0	0.966593	71.9	66
scRNA-seq	10	333	6	0.964915	42.9	38.4
scRNA-seq	11	323	19	1	71.5	97.9
scRNA-seq	12	310	6	0.763086	73.9	38.4
scRNA-seq	13	310	0	0.948672	89	66
scRNA-seq	14	289	12	0.840823	94.1	38.6
scRNA-seq	15	226	8	0.885128	45.6	14.2
scRNA-seq	16	208	16	0.800966	95.2	51.9
scRNA-seq	17	206	14	0.921198	68.4	28
scRNA-seq	18	198	10	0.959268	98.5	18.5
scRNA-seq	19	164	13	0.992209	99.4	24.3
scRNA-seq	2	1508	5	1	96.4	99.4
scRNA-seq	20	148	2	0.825915	55.4	14.1
scRNA-seq	21	139	8	0.717162	97.8	14.2
scRNA-seq	22	93	17	0.632953	93.5	28.5
scRNA-seq	23	48	21	0.842044	100	46.7
scRNA-seq	24	44	6	0.939323	77.3	38.4
scRNA-seq	3	1142	1	0.784545	57.4	45.6
scRNA-seq	4	949	0	0.971338	98.3	66
scRNA-seq	5	796	5	1	76	99.4
scRNA-seq	6	722	0	0.865127	67.7	66
scRNA-seq	7	586	9	0.976824	92.8	50.3
scRNA-seq	8	543	11	1	91.9	51.9
scRNA-seq	9	515	4	0.941636	81.4	23.4
snRNA-seq	0	2657	3	0.756988	49.3	59
snRNA-seq	1	2497	0	0.677539	53.5	34
snRNA-seq	10	436	11	0.932706	96.1	48.1
snRNA-seq	11	435	15	0.626363	97.5	94
snRNA-seq	12	424	12	0.912973	84.2	61.4
snRNA-seq	13	290	14	0.979153	97.9	72
snRNA-seq	14	207	17	0.991498	89.4	71.5
snRNA-seq	15	195	16	0.779363	79	48.1
snRNA-seq	16	182	20	0.528637	95.6	99.4
snRNA-seq	17	165	18	0.627566	72.1	94.2
snRNA-seq	18	153	18	0.652052	82.4	94.2
snRNA-seq	19	95	22	0.537444	98.9	98
snRNA-seq	2	2039	6	0.554234	55.1	61.6
snRNA-seq	20	75	8	0.983317	98.7	85.8
snRNA-seq	21	27	7	0.70924	100	88
snRNA-seq	3	1926	2	0.52541	83.1	85.9
snRNA-seq	4	1740	7	0.593744	98	88
snRNA-seq	5	1685	4	0.963669	98.9	76.6
snRNA-seq	6	1518	8	0.877584	82.3	85.8
snRNA-seq	7	790	10	0.901364	95.3	81.5
snRNA-seq	8	584	13	0.727603	79.8	75.7
snRNA-seq	9	582	9	0.979837	96.2	49.7
