## Supplementary Table 9 for "Method-dependent biases in cell type detection between single-cell and single-nucleus RNA sequencing in the photosymbiotic acoel *Praesagittifera naikaiensis*"

### Sheet: Table S9
Supplementary Table 9. Evaluation of reciprocally matched shared clusters.
Pair	Method	Cluster	n cells	Median prediction score	Int. Cluster ID	% cells in main int. cluster	% cells from same method	Reciprocal partner	DEG overlap (n)	Jaccard index	Shared category	Exclusion reason	Biological features
1	scRNA-seq	scRNA cluster 9	515	0.977	Int_4	81.4	23.4	snRNA cluster 5	9	0.2	Strongly shared		Myosin heavy chain, Titin, Twitchin, Troponin I
1	snRNA-seq	snRNA cluster 5	1685	0.964	Int_4	98.9	76.6	scRNA cluster 9	9	0.2	Strongly shared		Myosin heavy chain, Titin, Twitchin, Troponin I
2	scRNA-seq	scRNA cluster 7	586	0.977	Int_9	92.8	50.3	snRNA cluster 9	28	0.13	Strongly shared		Cathepsin V; Fructose-bisphosphatase; Cystathionine-beta-synthase; Dipeptidyl peptidase 2
2	snRNA-seq	snRNA cluster 9	582	0.98	Int_9	96.2	49.7	scRNA cluster 7	28	0.13	Strongly shared		Cathepsin V; Fructose-bisphosphatase; Cystathionine-beta-synthase; Dipeptidyl peptidase 2
3	scRNA-seq	scRNA cluster 8	543	1	Int_11	91.9	51.9	snRNA cluster 10	17	0.122	Strongly shared		Cathepsin L; Cystathionine-beta-synthase; Dipeptidyl peptidase 2
3	snRNA-seq	snRNA cluster 10	436	0.933	Int_11	96.1	48.1	scRNA cluster 8	17	0.122	Strongly shared		Cathepsin L; Cystathionine-beta-synthase; Dipeptidyl peptidase 2
4	scRNA-seq	scRNA cluster 14	289	0.841	Int_12	94.1	38.6	snRNA cluster 12	5	0.033	Weakly supported	Low marker gene overlap *1
4	snRNA-seq	snRNA cluster 12	424	0.913	Int_12	84.2	61.4	scRNA cluster 14	5	0.033	Weakly supported	Low marker gene overlap *1
*1 Jaccard index for overlapping DEGs fell below the 0.10 threshold, despite meeting the transfer score, concentration, and reciprocal correspondence criteria.
